# *Trim41* is essential for preventing X chromosome chaotic synapsis in male mice

**DOI:** 10.1101/2021.11.03.467045

**Authors:** Seiya Oura, Toshiaki Hino, Takashi Satoh, Taichi Noda, Takayuki Koyano, Ayako Isotani, Makoto Matsuyama, Shizuo Akira, Kei-ichiro Ishiguro, Masahito Ikawa

**Author notes:** **Corresponding Author**: Masahito Ikawa, Research Institute for Microbial Diseases, Osaka University, Osaka, Japan.

## Abstract

Meiosis is a hallmark event in germ cell development that accompanies sequential chromosome events executed by numerous molecules. Therefore, characterization of these factors is one of the best strategies to clarify the mechanism of meiosis. Here, we report tripartite motif-containing 41 (TRIM41), a ubiquitin ligase E3, as an essential factor for proper meiotic progression and fertility in male mice. *Trim41* KO spermatocytes exhibited synaptonemal complex protein 3 (SYCP3) overloading, especially on the X chromosome, showing extensive self-synapsis of X chromosome and non-homologous synapsis between the X chromosome and autosomes. Furthermore, the mutant mice lacking the RING domain of TRIM41, required for the ubiquitin ligase E3 activity, phenocopied *Trim41* KO mice. We then examined the behavior of mutant TRIM41 (ΔRING-TRIM41) and found that ΔRING-TRIM41 accumulated on the chromosome axes with overloaded SYCP3. This result showed that TRIM41 exerts the function on the chromosome axes. In summary, our study revealed that *Trim41* is essential for preventing SYCP3 overloading and chaotic synapsis of the X chromosome, suggesting a TRIM41-mediated mechanism for regulating unsyapsed axes during male meiotic progression.

**Summary statement:** *Trim41*-disruption caused abnormal synapsis configuration of the X chromosome and complete infertility in male mice. Thus, TRIM41 prevents the sex chromosome from chaotic synapsis.
