## supplemental Table 1 for "*Trim41* is essential for preventing X chromosome chaotic synapsis in male mice"

### Sheet: Sheet1
	Primer sequence
	primer	sequence (5'-3')	Figure
	Trim41 neo fw1	tcggaggacattcctttggccttgcc	Fig. 1
	Trim41 neo rv1	gttacacacactcggcagaagttgtgc	Fig. 1
	Trim41 neo rv2	ctaaagcgcatgctccagactgccttg	Fig. 1
	Trim41 Tg fw2 (rtPCR)	catctgtgtggtgtgccgcg	Fig. 1
	Trim41 Tg rv3 (rtPCR)	aacctcctgccgacgttctg	Fig. 1
	Trim41 ΔRING fw3	gtcggaggacattcctttgg	Fig. 5
	Trim41 ΔRING rv4	cacatagtccatgttgtccc	Fig. 5
	Actb rtPCR fw	ttctacaatgagctgcgtgtggcccc	Fig. 1
	Actb rtPCR rv	gtggtacgaccagaggcatacagggac	Fig. 1
	Target sequence of gRNA
	gRNA	target sequence (5'-3')	Figure
	Trim41 ΔRING gRNA1	agggttgggtgtcatggcaa	Fig. 5
	Trim41 ΔRING gRNA2	cagagatgagttggatcggg	Fig. 5
