## supplemental Table 2 for "*Trim41* is essential for preventing X chromosome chaotic synapsis in male mice"

### Sheet: Sheet1
	Antibodies		SOURCE	IDENTIFIER
	Rabbit monoclonal anti-TRIM41 (#33-16)		This study
	Rabbit polyclonal anti-gamma-H2A.X		Abcam	Cat# ab11174
	Rabbit polyclonal anti-HA		MBL	Cat# M180-3
	Rabbit polyclonal anti-SYCP1		Abcam	Cat# ab15090
	Rabbit polyclonal anti-SYCP3		Abcam	Cat# ab15093
	Rabbit polyclonal anti-BRCA1		Generous gift from Dr. Namekawa [1]
	Rabbit polyclonal anti-RAD21L		[2]
	Rabbit polyclonal anti-REC8		[2]
	Rat monoclonal anti-PA		FUJIFILM Wako Chemicals	Cat# 012-25863
	Rat monoclonal anti-alpha-TUBULIN		Santa Cruz Biotechnology	Cat# sc-53029
	Mouse monoclonal anti-SYCP3		Santa Cruz Biotechnology	Cat# sc-74569
	Mouse monoclonal anti-HA		MBL	Cat# 561
	Goat anti-rabbit IgG-HRP		Jackson ImmunoResearch	Cat# 111-036-045
	Goat anti-rat IgG-HRP		Jackson ImmunoResearch	Cat# 112-035-167
	Goat anti-mouse IgG-HRP		Jackson ImmunoResearch	Cat# 115-036-062
	Goat Anti-Rat IgG-micropolymer HRP		Vector Laboratories	Cat# MP-7444
	Goat Anti-Rabbit IgG-micropolymer HRP		Vector Laboratories	Cat# MP-7401
	Goat anti-rabbit IgG-Alexa Fluor 488		Thermo Fisher Scientific	Cat# A11070
	Goat anti-rabbit IgG-Alexa Fluor 546		Thermo Fisher Scientific	Cat# A11071
	Goat anti-rat IgG-Alexa Fluor 546		Thermo Fisher Scientific	Cat# A11081
	Goat anti-mouse IgG-Alexa Fluor 546		Thermo Fisher Scientific	Cat# A11017
	Goat anti-mouse IgG-Alexa Fluor 546		Thermo Fisher Scientific	Cat# A11018
	[1]	Ichijima Y, Ichijima M, Lou Z, Nussenzweig A, Camerini-Otero RD, Chen J et al. MDC1 directs chromosome-wide silencing of the sex chromosomes in male germ cells. Genes Dev. 2011; 25(9):959-71. doi: 10.1101/gad.2030811. PubMed PMID: 21536735.
	[2]	Ishiguro K, Kim J, Fujiyama-Nakamura S, Kato S, Watanabe Y. A new meiosis-specific cohesin complex implicated in the cohesin code for homologous pairing. EMBO Rep. 2011 Mar;12(3):267-75. doi: 10.1038/embor.2011.2. Epub 2011 Jan 28. PMID: 21274006.
