## supplemental Table 3 for "*Trim41* is essential for preventing X chromosome chaotic synapsis in male mice"

### Sheet: mating test
	Figs. 1I and 5E
	male mice	pups/plug																average	SD
	Trim41wt/neo (Het)	8	8	10	10	11												8.94118	1.67595
	Trim41wt/neo (Het)	5	10	11	9	8	8
	Trim41wt/neo (Het)	8	7	11	8	11	9
	Trim41neo/neo (KO)	0	0	0	0	0	0											0	-
	Trim41neo/neo (KO)	0	0	0
	Trim41neo/neo (KO)	0	0	0	0	0	0	0	0	0	0	0
	Trim41neo/neo, Tg (KO-Tg)	11	8	8	8	10	11	9	12									9.40909	1.56324
	Trim41neo/neo, Tg (KO-Tg)	8	9	9	10	12	11	11	11
	Trim41neo/neo, Tg (KO-Tg)	8	6	9	8	9	9
	WT	10	10	8	5	11	9	12	10	12	12							9.06452	2.50247
	WT	8	9	10	11	8	10	11	2	8	10
	WT	6	12	8	3	10	9	7	8	11	9	12
	Trim41ΔRING/ΔRING (ΔR-Homo)	0	0	0	0	0	0	0	0	0	0	0	0	0	0			0	-
	Trim41ΔRING/ΔRING (ΔR-Homo)	0	0	0	0	0	0	0	0	0	0	0	0	0	0
	Trim41ΔRING/ΔRING (ΔR-Homo)	0	0	0	0	0	0	0	0	0	0	0	0	0	0	0	0
	Fig. 1J
	mating pair (♀x ♂)	pups/litter (pups reached 1-week of age were counted)																average	SD
	Trim41neo/neo X Trim41wt/neo	8	7	6	9	9	3	5	4	8	11							7.44186	2.32279
	Trim41neo/neo X Trim41wt/neo	7	9	7	7	6	9
	Trim41neo/neo X Trim41wt/neo	5	9	9	6	3	6	11
	Trim41neo/neo X Trim41wt/neo	9	6	8	11	15	6
	Trim41neo/neo X Trim41wt/neo	7	4	9	6	11
	Trim41neo/neo X Trim41wt/neo	6	8	7	7	9
	Trim41neo/neo X Trim41wt/neo	7	7	6	7

### Sheet: testis weight
	Fig. 2B and 5G
	male mice	age	body weight (g)	testis weight (g)		Testis/body weight	average	SD
	WT	13 weeks	29.24	103	103.3	3.5277	3.23377	0.296358
	WT	13 weeks	29.56	95.7	93.6	3.20196
	WT	13 weeks	29.42	83.5	83.4	2.83651
	WT	13 weeks	29.06	95.1	100.7	3.36889
	Trim41wt/neo (Het)	17 weeks	39.24	120.07	109.38	2.92367	3.12943	0.182606
	Trim41wt/neo (Het)	17 weeks	36.88	116.33	125.03	3.27223
	Trim41wt/neo (Het)	17 weeks	35.01	108.64	114.89	3.19237
	Trim41neo/neo (KO)	13 weeks	29.83	38.59	38.44	1.29115	1.18743	0.16712
	Trim41neo/neo (KO)	13 weeks	32.45	41.8	44.05	1.3228
	Trim41neo/neo (KO)	13 weeks	38.38	37.78	38.5	0.993747
	Trim41neo/neo (KO)	13 weeks	34.66	33.45	35.28	0.991489
	Trim41neo/neo (KO)	17 weeks	37.02	36.25	37.07	0.990276
	Trim41neo/neo (KO)	17 weeks	31.52	38.76	37.93	1.21653
	Trim41neo/neo (KO)	17 weeks	32.48	43.54	44.22	1.35099
	Trim41neo/neo (KO)	17 weeks	31.46	41.53	42.94	1.3425
	Trim41neo/neo, Tg (KO-Tg)	12 weeks	28.38	80.52	76.65	2.76903	2.78287	0.147264
	Trim41neo/neo, Tg (KO-Tg)	12 weeks	28.69	83.9	84.6	2.93656
	Trim41neo/neo, Tg (KO-Tg)	12 weeks	27.62	71.2	74.8	2.64301
	Trim41wt/ΔRING (ΔR-Het)	12 weeks	28.28	101.1	99.5	3.54668	3.56233	0.0341947
	Trim41wt/ΔRING (ΔR-Het)	12 weeks	26.3	94.4	95.5	3.61027
	Trim41wt/ΔRING (ΔR-Het)	18 weeks	29.88	106.71	104.32	3.53129
	Trim41wt/ΔRING (ΔR-Het)	18 weeks	30.53	105.46	111.98	3.56109
	Trim41ΔRING/ΔRING (ΔR-Homo)	13 weeks	28.32	36.2	38.3	1.31532	1.48195	0.236808
	Trim41ΔRING/ΔRING (ΔR-Homo)	13 weeks	28.38	37.3	36.7	1.30374
	Trim41ΔRING/ΔRING (ΔR-Homo)	12 weeks	25.2	45.3	45.4	1.7996
	Trim41ΔRING/ΔRING (ΔR-Homo)	12 weeks	28.23	46.6	47.9	1.67375
	Trim41ΔRING/ΔRING (ΔR-Homo)	18 weeks	28.14	37.9	36.24	1.31734

### Sheet: TUNEL staining
	Fig. 2E & 5J
	male mice	tubule area (cm2)	TUNEL + cells
			stage II-V	stageVI-X	stage XI-I
	Trim41wt/neo (Het)	5.089	3	1	5
	Trim41wt/neo (Het)	4.337	0	0	25
	Trim41wt/neo (Het)	11.352	9	5	42
	Trim41neo/neo (KO)	4.171	50	60	52
	Trim41neo/neo (KO)	4.533	80	136	11
	Trim41neo/neo (KO)	3.464	26	103	22
	Trim41neo/neo, Tg (KO-Tg)	5.07	49	47	32
	Trim41neo/neo, Tg (KO-Tg)	4.624	9	7	33
	Trim41neo/neo, Tg (KO-Tg)	5.002	32	6	38
	Trim41wt/ΔRING (ΔR-Het)	5.413	2	1	20
	Trim41wt/ΔRING (ΔR-Het)	5.758	7	0	10
	Trim41wt/ΔRING (ΔR-Het)	4.489	30	6	44
	Trim41ΔRING/ΔRING (ΔR-Homo)	4.416	182	114	12
	Trim41ΔRING/ΔRING (ΔR-Homo)	4.087	29	54	58
	Trim41ΔRING/ΔRING (ΔR-Homo)	3.583	123	104	59

### Sheet: choromsome spread 
	Fig. 3C & S 4C
	male mice	# of cells					percentage of cells (%)					# of cells in each stage / # of cells in leptoten stage
		leptotene	zygotene	pachytene	diplotene		leptotene	zygotene	pachytene	diplotene		leptotene	zygotene	pachytene	diplotene
	Trim41wt/neo (Het)	25	33	160	46		10.0279	10.3064	62.6741	16.9916		1	1.02778	6.25	1.69444
	Trim41wt/neo (Het)	26	29	176	46
	Trim41wt/neo (Het)	21	12	114	30
	Trim41neo/neo (KO)	36	40	77	11		16.8297	18.1996	58.1213	6.84932		1	1.0814	3.45349	0.406977
	Trim41neo/neo (KO)	28	35	114	12
	Trim41neo/neo (KO)	22	18	106	12
	Trim41wt/ΔRING (ΔR-Het)	22	24	174	54		9.04523	8.54271	63.9447	18.4673		1	0.944444	7.06944	2.04167
	Trim41wt/ΔRING (ΔR-Het)	24	21	150	44
	Trim41wt/ΔRING (ΔR-Het)	26	23	185	49
	Trim41ΔRING/ΔRING (ΔR-Homo)	39	37	197	17		16.4083	16.6667	59.9483	6.97674		1	1.01575	3.65354	0.425197
	Trim41ΔRING/ΔRING (ΔR-Homo)	43	38	107	13
	Trim41ΔRING/ΔRING (ΔR-Homo)	45	54	160	24
